# Universal 3D Motif dynamics in RNA: The A-minor Switch

**DOI:** 10.64898/2026.05.08.718354

**Authors:** Christian Steinmetzger, Hampus Karlsson, Carolina Fontana, Natalia Galindo Riera, Magdalena Riad, David Kosek, Judith Schlagnitweit, Emilie Steiner, Sarah Friebe Sandoz, Emma R. Andersson, Katja Petzold

## Abstract

A-minor motifs consist of adenosines docking into adjacent RNA minor grooves, are the most prevalent 3D interaction stabilizing RNA structures, and widely considered as being static. NMR spectroscopy reveals a secondary structure equilibrium of these motifs between engaged and disengaged states, which we term the A-minor switch. A switch in *E.coli* ribosome helix 44 consists of a sparsely populated, transient single-nucleotide register shift that sequesters adenosines from their 3D structural A-minor contacts. Mutational trapping of the NMR-defined, A-minor-engaged ground and-disengaged excited state, combined with cryo-electron microscopy, visualizes this dynamic switch mechanism. Additionally, A-minor switches were identified using secondary structure ensemble analysis and mutational trapping was found to impair bacterial growth, directly linking RNA dynamics and function. Because A-minor motifs are widespread in structured RNAs, these findings establish A-minor switches as a general regulatory layer between secondary structure dynamics and tertiary contacts, exposing a new therapeutic target class.
