## Supplementary material for "Universal 3D Motif dynamics in RNA: The A-minor Switch": Tabulated data underlying the figures

### Sheet: 2
	R1rho fit of WT					HSQC of trapped mutants
	δobs / ppm	Δδa / ppm	Δδb / ppm	Δδc / ppm		δGS / ppm	δES / ppm	ΔδGS / ppm	ΔδES / ppm
C1449C1p	93.934	0.0205018	-0.738823	---		93.842	92.471	-0.092	-1.463
U1450C1p	94.516	0.11332	-3.06837	-13.5936		94.543	90.6472	0.027	-3.86883
U1450C6	140.629	-0.0646542	2.32995	---		140.606	143.497	-0.023	2.86837
U1451C1p	89.171	-0.0182618	0.6581	---		89.208	89.5226	0.037	0.351609
U1451C6	144.717	0.0176917	-1.1039	1.59161		144.686	143.496	-0.031	-1.22144
C1452C1p	89.011	0.245396	1.8154	-0.549911		89.073	90.7343	0.062	1.7233
C1452C6	142.827	0.600975	1.43206	-0.923241		142.787	144	-0.04	1.17331
G1453C1p	94.552	0.132235	-4.09279	-2.13772		94.569	89.281	0.017	-5.271
G1453C8	142.928	0.166106	-5.08065	-2.88935		142.92	138.091	-0.008	-4.83699
G1453N1	143.273	-0.117379	4.23	---		143.289	148.58	0.016	5.30667
G1454C8	138.677	0.0401265	-2.13905	1.5994		138.757	135.946	0.08	-2.73114
G1454N1	147.089	-0.0247074	0.890383	---		143.289	147.451	-3.8	0.36162
G1455C8	136.058	-0.0419033	1.31155	5.31817		---	137.099	0	1.04082

### Sheet: 3
No. of adenosines						Fraction
	16S	23S	5S	tRNA			16S	23S	5S	tRNA
loop	20	48	0	2		loop	0.21978	0.265193	0	1
stem isolated	28	58	2	0		stem/bulge	0.78022	0.734807	1	0
stem cumulated	43	75	0	0
total	91	181	2	2

### Sheet: 4A and S9 left
Location	h44-top
Temperature / °C	37
Raw count						Average of tech rep. on plate					Norm. per plate, average / sum				P-value 1-way ANOVA Bonferroni
Plate #	Tech. rep #	WT	GS	ES		WT	GS	ES	Sum		WT	GS	ES		WT-GS	WT-ES	GS-ES
1	10E3 1	12	20	10		10.5	21	10.5	42		0.25	0.5	0.25		1	3.49864e-05	0.000781973
1	10E3 2	9	22	11
1	8E2 1	14	13	3		10.5	12	7	29.5		0.355932	0.40678	0.237288
1	8E2 2	7	11	11
1	control	7	12	3
2	10E3 1	28	22	19		26.5	23.5	18	68		0.389706	0.345588	0.264706
2	10E3 2	25	25	17
2	8E2 1	15	27	21		19.5	22	19.5	61		0.319672	0.360656	0.319672
2	8E2 2	24	17	18
2	control	29	18	27
3	10E3 1	53	40	36		47	33.5	35	115.5		0.406926	0.290043	0.30303
3	10E3 2	41	27	34
3	8E2 1	46	30	24		42.5	24	26	92.5		0.459459	0.259459	0.281081
3	8E2 2	39	18	28
3	control	70	41	54
4	10E3 1	22	21	20		21.5	24	22	67.5		0.318519	0.355556	0.325926
4	10E3 2	21	27	24
4	8E2 1	27	20	17		20.5	20.5	18.5	59.5		0.344538	0.344538	0.310924
4	8E2 2	14	21	20
4	control	32	19	18
5	10E3 1	16	19	10		15	17.5	9.5	42		0.357143	0.416667	0.22619
5	10E3 2	14	16	9
5	8E2 1	14	11	7		12.5	11.5	5	29		0.431034	0.396552	0.172414
5	8E2 2	11	12	3
5	control	16	6	2
6	10E3 1	24	17	15		26	18	20	64		0.40625	0.28125	0.3125
6	10E3 2	28	19	25
6	8E2 1	18	14	16		19.5	12.5	18	50		0.39	0.25	0.36
6	8E2 2	21	11	20
6	control	29	5	9
7	10E3 1	37	35	33		44	38	30	112		0.392857	0.339286	0.267857
7	10E3 2	51	41	27
7	8E2 1	40	46	18		39.5	42.5	21.5	103.5		0.381643	0.410628	0.207729
7	8E2 2	39	39	25
7	control	64	47	39
8	10E3 1	22	22	3		26	24.5	5	55.5		0.468468	0.441441	0.0900901
8	10E3 2	30	27	7
8	8E2 1	18	24	8		17	22.5	7.5	47		0.361702	0.478723	0.159574
8	8E2 2	16	21	7
8	control	24	27	5
9	10E3 1	35	39	36		33	35.5	38.5	107		0.308411	0.331776	0.359813
9	10E3 2	31	32	41
9	8E2 1	39	31	32		41.5	31.5	31.5	104.5		0.397129	0.301435	0.301435
9	8E2 2	44	32	31
9	control	39	46	52

### Sheet: 4B and S9 middle
Location	h41
Temperature / °C	37
Raw count						Average of tech rep.					Norm. per plate, average / sum				P-value 1-way ANOVA Bonferroni
Plate #	Tech. rep #	WT	GS	ES		WT	GS	ES	Sum		WT	GS	ES		WT-GS	WT-ES	GS-ES
1	10E3 1	7	6	10		5	5.5	9.5	20		0.25	0.275	0.475		0.00118388	0.597774	0.0927394
1	10E3 2	3	5	9
1	8E2 1	8	4	5		8.5	3.5	4.5	16.5		0.515152	0.212121	0.272727
1	8E2 2	9	3	4
1	control	---	---	---
2	10E3 1	7	14	7		8	12	7.5	27.5		0.290909	0.436364	0.272727
2	10E3 2	9	10	8
2	8E2 1	12	6	6		9	6.5	8.5	24		0.375	0.270833	0.354167
2	8E2 2	6	7	11
2	control	5	8	2
3	10E3 1	13	16	13		16.5	13	9.5	39		0.423077	0.333333	0.24359
3	10E3 2	20	10	6
3	8E2 1	20	11	7		16.5	10	7	33.5		0.492537	0.298507	0.208955
3	8E2 2	13	9	7
3	control	14	15	10
4	10E3 1	9	2	10		8.5	4	10.5	23		0.369565	0.173913	0.456522
4	10E3 2	8	6	11
4	8E2 1	5	5	6		7	4	6	17		0.411765	0.235294	0.352941
4	8E2 2	9	3	6
4	control	17	7	13
5	10E3 1	18	7	14		18	7.5	12	37.5		0.48	0.2	0.32
5	10E3 2	18	8	10
5	8E2 1	19	7	11		16	7.5	7	30.5		0.52459	0.245902	0.229508
5	8E2 2	13	8	3
5	control	16	8	7
6	10E3 1	10	13	14		9	9	14	32		0.28125	0.28125	0.4375
6	10E3 2	8	5	14
6	8E2 1	8	4	5		9	6.5	7	22.5		0.4	0.288889	0.311111
6	8E2 2	10	9	9
6	control	9	5	7
7	10E3 1	5	8	16		5	5.5	14	24.5		0.204082	0.22449	0.571429
7	10E3 2	5	3	12
7	8E2 1	8	1	6		6.5	4.5	7.5	18.5		0.351351	0.243243	0.405405
7	8E2 2	5	8	9
7	control	10	3	9
8	10E3 1	11	12	7		9.5	12	6.5	28		0.339286	0.428571	0.232143
8	10E3 2	8	12	6
8	8E2 1	11	1	4		10	7.5	4	21.5		0.465116	0.348837	0.186047
8	8E2 2	9	14	4
8	control	13	3	7
9	10E3 1	13	7	10		12.5	8	8.5	29		0.431034	0.275862	0.293103
9	10E3 2	12	9	7
9	8E2 1	9	7	13		6.5	9.5	13	29		0.224138	0.327586	0.448276
9	8E2 2	4	12	13
9	control	11	8	9
10	10E3 1	10	5	10		11	5	7.5	23.5		0.468085	0.212766	0.319149
10	10E3 2	12	5	5
10	8E2 1	6	7	8		6.5	4.5	8	19		0.342105	0.236842	0.421053
10	8E2 2	7	2	8
10	control	9	4	9

### Sheet: S9 right
Location	A-site
Temperature / °C	37
Raw count						Average of tech rep.					Norm. per plate, average / sum				P-value 1-way ANOVA Bonferroni
Plate #	Tech. rep #	WT	GS	ES		WT	GS	ES	Sum		WT	GS	ES		WT-GS	WT-ES	GS-ES
1	10E3 1	12	2	3		9	2.5	3.5	15		0.6	0.166667	0.233333		0.794448	0.00701461	3.47085e-05
1	10E3 2	6	3	4
1	8E2 1	9	9	0		8.5	6	1.5	16		0.53125	0.375	0.09375
1	8E2 2	8	3	3
1	control	7	6	0
2	10E3 1	13	11	3		13.5	15	5.5	34		0.397059	0.441176	0.161765
2	10E3 2	14	19	8
2	8E2 1	11	11	3		13.5	16	5	34.5		0.391304	0.463768	0.144928
2	8E2 2	16	21	7
2	control	15	9	7
3	10E3 1	5	12	15		7	15	12.5	34.5		0.202899	0.434783	0.362319
3	10E3 2	9	18	10
3	8E2 1	9	23	3		11	18.5	3.5	33		0.333333	0.560606	0.106061
3	8E2 2	13	14	4
3	control	7	18	8
4	10E3 1	7	7	1		6.5	9.5	2	18		0.361111	0.527778	0.111111
4	10E3 2	6	12	3
4	8E2 1	12	5	1		10	3.5	2.5	16		0.625	0.21875	0.15625
4	8E2 2	8	2	4
4	control	8	4	4
5	10E3 1	14	21	10		15	17.5	12.5	45		0.333333	0.388889	0.277778
5	10E3 2	16	14	15
5	8E2 1	12	14	7		10	13.5	8.5	32		0.3125	0.421875	0.265625
5	8E2 2	8	13	10
5	control	15	24	7
6	10E3 1	5	16	5		9	14	5	28		0.321429	0.5	0.178571
6	10E3 2	13	12	5
6	8E2 1	8	14	3		10	13	4.5	27.5		0.363636	0.472727	0.163636
6	8E2 2	12	12	6
6	control	8	9	3
7	10E3 1	11	4	1		8.5	4	3.5	16		0.53125	0.25	0.21875
7	10E3 2	6	4	6
7	8E2 1	4	5	4		5.5	5.5	4	15		0.366667	0.366667	0.266667
7	8E2 2	7	6	4
7	control	4	5	4
8	10E3 1	6	22	6		4	21	7	32		0.125	0.65625	0.21875
8	10E3 2	2	20	8
8	8E2 1	1	12	8		1	10	8	19		0.0526316	0.526316	0.421053
8	8E2 2	1	8	8
8	control	3	14	5

### Sheet: S10 left
Location	h44-top
Temperature / °C	30
Raw count						Average of tech rep.					Norm. per plate, average / sum				P-value 1-way ANOVA Bonferroni
Plate #	Tech. rep #	WT	GS	ES		WT	GS	ES	Sum		WT	GS	ES		WT-GS	WT-ES	GS-ES
1	10E3 1	5	17	3		9	18	4	31		0.290323	0.580645	0.129032		1	0.000821419	0.00881388
1	10E3 2	13	19	5
1	8E2 1	12	9	7		9	13	8	30		0.3	0.433333	0.266667
1	8E2 2	6	17	9
1	control	5	11	9
2	10E3 1	31	16	27		28	19.5	26	73.5		0.380952	0.265306	0.353741
2	10E3 2	25	23	25
2	8E2 1	23	19	19		22	19	17	58		0.37931	0.327586	0.293103
2	8E2 2	21	19	15
2	control	22	23	24
3	10E3 1	69	44	47		62	39	49	150		0.413333	0.26	0.326667
3	10E3 2	55	34	51
3	8E2 1	48	37	59		47.5	34.5	51	133		0.357143	0.259398	0.383459
3	8E2 2	47	32	43
3	control	65	31	55
4	10E3 1	36	28	18		36	25	17	78		0.461538	0.320513	0.217949
4	10E3 2	36	22	16
4	8E2 1	27	22	18		26	23.5	19.5	69		0.376812	0.34058	0.282609
4	8E2 2	25	25	21
4	control	37	22	20
5	10E3 1	19	19	5		18.5	16	6	40.5		0.45679	0.395062	0.148148
5	10E3 2	18	13	7
5	8E2 1	10	6	2		9	9.5	4	22.5		0.4	0.422222	0.177778
5	8E2 2	8	13	6
5	control	15	9	4
6	10E3 1	27	27	26		27.5	20.5	24	72		0.381944	0.284722	0.333333
6	10E3 2	28	14	22
6	8E2 1	23	20	17		24	19.5	20	63.5		0.377953	0.307087	0.314961
6	8E2 2	25	19	23
6	control	30	21	25
7	10E3 1	50	53	44		56	52.5	43	151.5		0.369637	0.346535	0.283828
7	10E3 2	62	52	42
7	8E2 1	45	48	38		49	49.5	38	136.5		0.358974	0.362637	0.278388
7	8E2 2	53	51	38
7	control	52	27	40
8	10E3 1	18	30	13		25	31.5	11	67.5		0.37037	0.466667	0.162963
8	10E3 2	32	33	9
8	8E2 1	30	29	7		27	31.5	5.5	64		0.421875	0.492188	0.0859375
8	8E2 2	24	34	4
8	control	21	27	7
9	10E3 1	33	45	58		38	47	54.5	139.5		0.272401	0.336918	0.390681
9	10E3 2	43	49	51
9	8E2 1	41	47	49		41	43	48.5	132.5		0.309434	0.324528	0.366038
9	8E2 2	41	39	48
9	control	38	36	47

### Sheet: S10 middle
Location	h41
Temperature / °C	30
Raw count						Average of tech rep.					Norm. per plate, average / sum				P-value 1-way ANOVA Bonferroni
Plate #	Tech. rep #	WT	GS	ES		WT	GS	ES	Sum		WT	GS	ES		WT-GS	WT-ES	GS-ES
1	10E3 1	12	9	10		9	11.5	9.5	30		0.3	0.383333	0.316667		0.00229182	1	0.0462515
1	10E3 2	6	14	9
1	8E2 1	11	8	14		14	10.5	15	39.5		0.35443	0.265823	0.379747
1	8E2 2	17	13	16
1	control	12	20	9
2	10E3 1	24	16	15		23	13.5	12	48.5		0.474227	0.278351	0.247423
2	10E3 2	22	11	9
2	8E2 1	16	14	14		15.5	9	14	38.5		0.402597	0.233766	0.363636
2	8E2 2	15	4	14
2	control	18	14	13
3	10E3 1	8	8	15		13	8	14	35		0.371429	0.228571	0.4
3	10E3 2	18	8	13
3	8E2 1	16	3	8		16.5	2.5	9.5	28.5		0.578947	0.0877193	0.333333
3	8E2 2	17	2	11
3	control	11	3	9
4	10E3 1	10	15	17		10	12.5	13	35.5		0.28169	0.352113	0.366197
4	10E3 2	10	10	9
4	8E2 1	10	10	10		12.5	11	8.5	32		0.390625	0.34375	0.265625
4	8E2 2	15	12	7
4	control	16	13	15
5	10E3 1	6	3	18		9	6	18	33		0.272727	0.181818	0.545455
5	10E3 2	12	9	18
5	8E2 1	5	7	9		7.5	6.5	11	25		0.3	0.26	0.44
5	8E2 2	10	6	13
5	control	14	5	10
6	10E3 1	22	12	17		23	15.5	14	52.5		0.438095	0.295238	0.266667
6	10E3 2	24	19	11
6	8E2 1	24	12	6		24.5	9.5	5.5	39.5		0.620253	0.240506	0.139241
6	8E2 2	25	7	5
6	control	14	15	10
7	10E3 1	18	12	15		15.5	13.5	16	45		0.344444	0.3	0.355556
7	10E3 2	13	15	17
7	8E2 1	10	8	6		10	9	6	25		0.4	0.36	0.24
7	8E2 2	10	10	6
7	control	19	14	10
8	10E3 1	7	4	13		8.5	4	17.5	30		0.283333	0.133333	0.583333
8	10E3 2	10	4	22
8	8E2 1	13	7	8		9.5	7	10.5	27		0.351852	0.259259	0.388889
8	8E2 2	6	7	13
8	control	9	5	13

### Sheet: S10 right
Location	A-site
Temperature / °C	30
Raw count						Average of tech rep.					Norm. per plate, average / sum				P-value 1-way ANOVA Bonferroni
Plate #	Tech. rep #	WT	GS	ES		WT	GS	ES	Sum		WT	GS	ES		WT-GS	WT-ES	GS-ES
1	10E3 1	11	11	5		12.5	9.5	4.5	26.5		0.471698	0.358491	0.169811		1	0.000640262	9.18632e-05
1	10E3 2	14	8	4
1	8E2 1	5	5	2		8	4.5	4	16.5		0.484848	0.272727	0.242424
1	8E2 2	11	4	6
1	control	8	9	2
2	10E3 1	18	24	7		18.5	24	9.5	52		0.355769	0.461538	0.182692
2	10E3 2	19	24	12
2	8E2 1	21	13	6		22.5	18	7	47.5		0.473684	0.378947	0.147368
2	8E2 2	24	23	8
2	control	20	23	2
3	10E3 1	12	16	7		11.5	18.5	9	39		0.294872	0.474359	0.230769
3	10E3 2	11	21	11
3	8E2 1	11	19	9		10.5	17.5	8.5	36.5		0.287671	0.479452	0.232877
3	8E2 2	10	16	8
3	control	11	26	12
4	10E3 1	11	2	3		11	3.5	4	18.5		0.594595	0.189189	0.216216
4	10E3 2	11	5	5
4	8E2 1	10	5	3		9	5	2	16		0.5625	0.3125	0.125
4	8E2 2	8	5	1
4	control	5	3	1
5	10E3 1	18	26	14		16	18.5	13.5	48		0.333333	0.385417	0.28125
5	10E3 2	14	11	13
5	8E2 1	12	9	1		12.5	12.5	4.5	29.5		0.423729	0.423729	0.152542
5	8E2 2	13	16	8
5	control	15	25	15
6	10E3 1	15	13	6		13.5	18	6.5	38		0.355263	0.473684	0.171053
6	10E3 2	12	23	7
6	8E2 1	18	20	8		13	15	6.5	34.5		0.376812	0.434783	0.188406
6	8E2 2	8	10	5
6	control	12	9	10
7	10E3 1	12	6	4		12.5	5.5	4.5	22.5		0.555556	0.244444	0.2
7	10E3 2	13	5	5
7	8E2 1	14	2	1		12	2.5	1	15.5		0.774194	0.16129	0.0645161
7	8E2 2	10	3	1
7	control	12	2	0
8	10E3 1	5	25	5		3	20.5	8	31.5		0.0952381	0.650794	0.253968
8	10E3 2	1	16	11
8	8E2 1	3	17	7		2.5	12.5	7	22		0.113636	0.568182	0.318182
8	8E2 2	2	8	7
8	control	4	24	7
